# Higher-order combinatorial chromatin perturbations by engineered CRISPR-Cas12a for functional genomics

**DOI:** 10.1101/2023.09.18.558350

**Authors:** CC Hsiung, CM Wilson, NA Sambold, R Dai, Q Chen, S Misiukiewicz, A Arab, N Teyssier, T O’Loughlin, JC Cofsky, J Shi, LA Gilbert

## Abstract

Multiplexed genetic perturbations are critical for testing functional interactions among coding or non-coding genetic elements. Compared to double-stranded DNA cutting, repressive chromatin formation using CRISPR interference (CRISPRi) avoids genotoxicity and is more effective for perturbing non-coding regulatory elements in pooled assays. However, current CRISPRi pooled screening approaches are limited to targeting 1-3 genomic sites per cell. To develop a tool for higher-order (≥3) combinatorial targeting of genomic sites with CRISPRi in functional genomics screens, we engineered an *Acidaminococcus* Cas12a variant -- referred to as <u>mul</u>tiplexed transcriptional interference AsCas12a (multiAsCas12a). multiAsCas12a incorporates a key mutation, R1226A, motivated by the hypothesis of nicking-induced stabilization of the ribonucleoprotein:DNA complex for improving CRISPRi activity. multiAsCas12a significantly outperforms prior state-of-the-art Cas12a variants in combinatorial CRISPRi targeting using high-order multiplexed arrays of lentivirally transduced CRISPR RNAs (crRNA), including in high-throughput pooled screens using 6-plex crRNA array libraries. Using multiAsCas12a CRISPRi, we discover new enhancer elements and dissect the combinatorial function of cis-regulatory elements. These results instantiate a group testing framework for efficiently surveying potentially numerous combinations of chromatin perturbations for biological discovery and engineering.
