## Supplementary material for "Higher-order combinatorial chromatin perturbations by engineered CRISPR-Cas12a for functional genomics": Cas12aLibraryPrepOligos_v1.1.xlsx

### Sheet: oligos
oCHID	Sequence	altID	Description	Read1 sequencing	stagger	vector binding
oCH406	ACACTCTTTCCCTACACGACGCTCTTCCGATCTCTTGTGGAAAGGACGAAACACCG	oC12aLib-Round1-F-s1	stagger0 forward	ACACTCTTTCCCTACACGACGCTCTTCCGATCT		CTTGTGGAAAGGACGAAACACCG
oCH407	ACACTCTTTCCCTACACGACGCTCTTCCGATCTCCTTGTGGAAAGGACGAAACACCG	oC12aLib-Round1-F-s2	stagger1 forward	ACACTCTTTCCCTACACGACGCTCTTCCGATCT	C	CTTGTGGAAAGGACGAAACACCG
oCH408	ACACTCTTTCCCTACACGACGCTCTTCCGATCTGCCTTGTGGAAAGGACGAAACACCG	oC12aLib-Round1-F-s3	stagger2 forward	ACACTCTTTCCCTACACGACGCTCTTCCGATCT	GC	CTTGTGGAAAGGACGAAACACCG
oCH409	ACACTCTTTCCCTACACGACGCTCTTCCGATCTAGCCTTGTGGAAAGGACGAAACACCG	oC12aLib-Round1-F-s4	stagger3 forward	ACACTCTTTCCCTACACGACGCTCTTCCGATCT	AGC	CTTGTGGAAAGGACGAAACACCG
oCH410	ACACTCTTTCCCTACACGACGCTCTTCCGATCTCAACCTTGTGGAAAGGACGAAACACCG	oC12aLib-Round1-F-s5	stagger4 forward	ACACTCTTTCCCTACACGACGCTCTTCCGATCT	CAAC	CTTGTGGAAAGGACGAAACACCG
oCH411	ACACTCTTTCCCTACACGACGCTCTTCCGATCTTGCACCCTTGTGGAAAGGACGAAACACCG	oC12aLib-Round1-F-s6	stagger6 forward	ACACTCTTTCCCTACACGACGCTCTTCCGATCT	TGCACC	CTTGTGGAAAGGACGAAACACCG
oCH412	ACACTCTTTCCCTACACGACGCTCTTCCGATCTACGCAACCTTGTGGAAAGGACGAAACACCG	oC12aLib-Round1-F-s7	stagger7 forward	ACACTCTTTCCCTACACGACGCTCTTCCGATCT	ACGCAAC	CTTGTGGAAAGGACGAAACACCG
oCH413	ACACTCTTTCCCTACACGACGCTCTTCCGATCTGAAGACCCCTTGTGGAAAGGACGAAACACCG	oC12aLib-Round1-F-s8	stagger8 forward	ACACTCTTTCCCTACACGACGCTCTTCCGATCT	GAAGACCC	CTTGTGGAAAGGACGAAACACCG
oCHID	Sequence	altID	Description	Read2 sequencing	stagger	vector binding
oCH442	GTGACTGGAGTTCAGACGTGTGCTCTTCCGATCTgtctcaagatctagttacgccaagct	oC12aLib-Round1-R-s1	stagger0 reverse	GTGACTGGAGTTCAGACGTGTGCTCTTCCGATCT		gtctcaagatctagttacgccaagct
oCH443	GTGACTGGAGTTCAGACGTGTGCTCTTCCGATCTCgtctcaagatctagttacgccaagct	oC12aLib-Round1-R-s2	stagger1 reverse	GTGACTGGAGTTCAGACGTGTGCTCTTCCGATCT	C	gtctcaagatctagttacgccaagct
oCH444	GTGACTGGAGTTCAGACGTGTGCTCTTCCGATCTGCgtctcaagatctagttacgccaagct	oC12aLib-Round1-R-s3	stagger2 reverse	GTGACTGGAGTTCAGACGTGTGCTCTTCCGATCT	GC	gtctcaagatctagttacgccaagct
oCH445	GTGACTGGAGTTCAGACGTGTGCTCTTCCGATCTAGCgtctcaagatctagttacgccaagct	oC12aLib-Round1-R-s4	stagger3 reverse	GTGACTGGAGTTCAGACGTGTGCTCTTCCGATCT	AGC	gtctcaagatctagttacgccaagct
oCH446	GTGACTGGAGTTCAGACGTGTGCTCTTCCGATCTCAACgtctcaagatctagttacgccaagct	oC12aLib-Round1-R-s5	stagger4 reverse	GTGACTGGAGTTCAGACGTGTGCTCTTCCGATCT	CAAC	gtctcaagatctagttacgccaagct
oCH447	GTGACTGGAGTTCAGACGTGTGCTCTTCCGATCTTGCACCgtctcaagatctagttacgccaagct	oC12aLib-Round1-R-s6	stagger6 reverse	GTGACTGGAGTTCAGACGTGTGCTCTTCCGATCT	TGCACC	gtctcaagatctagttacgccaagct
oCH448	GTGACTGGAGTTCAGACGTGTGCTCTTCCGATCTACGCAACgtctcaagatctagttacgccaagct	oC12aLib-Round1-R-s7	stagger7 reverse	GTGACTGGAGTTCAGACGTGTGCTCTTCCGATCT	ACGCAAC	gtctcaagatctagttacgccaagct
oCH449	GTGACTGGAGTTCAGACGTGTGCTCTTCCGATCTGAAGACCCgtctcaagatctagttacgccaagct	oC12aLib-Round1-R-s8	stagger8 reverse	GTGACTGGAGTTCAGACGTGTGCTCTTCCGATCT	GAAGACCC	gtctcaagatctagttacgccaagct
oCHID	Sequence	altID	Description	P5	i5 index	Read1 sequencing
oCH414	AATGATACGGCGACCACCGAGATCTACACAGCGCTAGACACTCTTTCCCTACACGACGCTCTTCCGATCT	oC12aLib-Round2-F-UDI0001	UDI0001	AATGATACGGCGACCACCGAGATCTACAC	AGCGCTAG	ACACTCTTTCCCTACACGACGCTCTTCCGATCT
oCH434	AATGATACGGCGACCACCGAGATCTACACGATATCGAACACTCTTTCCCTACACGACGCTCTTCCGATCT	oC12aLib-Round2-F-UDI0002	UDI0002	AATGATACGGCGACCACCGAGATCTACAC	GATATCGA	ACACTCTTTCCCTACACGACGCTCTTCCGATCT
oCH435	AATGATACGGCGACCACCGAGATCTACACCGCAGACGACACTCTTTCCCTACACGACGCTCTTCCGATCT	oC12aLib-Round2-F-UDI0003	UDI0003	AATGATACGGCGACCACCGAGATCTACAC	CGCAGACG	ACACTCTTTCCCTACACGACGCTCTTCCGATCT
oCH436	AATGATACGGCGACCACCGAGATCTACACTATGAGTAACACTCTTTCCCTACACGACGCTCTTCCGATCT	oC12aLib-Round2-F-UDI0004	UDI0004	AATGATACGGCGACCACCGAGATCTACAC	TATGAGTA	ACACTCTTTCCCTACACGACGCTCTTCCGATCT
oCH437	AATGATACGGCGACCACCGAGATCTACACAGGTGCGTACACTCTTTCCCTACACGACGCTCTTCCGATCT	oC12aLib-Round2-F-UDI0005	UDI0005	AATGATACGGCGACCACCGAGATCTACAC	AGGTGCGT	ACACTCTTTCCCTACACGACGCTCTTCCGATCT
oCH438	AATGATACGGCGACCACCGAGATCTACACGAACATACACACTCTTTCCCTACACGACGCTCTTCCGATCT	oC12aLib-Round2-F-UDI0006	UDI0006	AATGATACGGCGACCACCGAGATCTACAC	GAACATAC	ACACTCTTTCCCTACACGACGCTCTTCCGATCT
oCH439	AATGATACGGCGACCACCGAGATCTACACACATAGCGACACTCTTTCCCTACACGACGCTCTTCCGATCT	oC12aLib-Round2-F-UDI0007	UDI0007	AATGATACGGCGACCACCGAGATCTACAC	ACATAGCG	ACACTCTTTCCCTACACGACGCTCTTCCGATCT
oCH440	AATGATACGGCGACCACCGAGATCTACACGTGCGATAACACTCTTTCCCTACACGACGCTCTTCCGATCT	oC12aLib-Round2-F-UDI0008	UDI0008	AATGATACGGCGACCACCGAGATCTACAC	GTGCGATA	ACACTCTTTCCCTACACGACGCTCTTCCGATCT
oCH441	AATGATACGGCGACCACCGAGATCTACACCCAACAGAACACTCTTTCCCTACACGACGCTCTTCCGATCT	oC12aLib-Round2-F-UDI0009	UDI0009	AATGATACGGCGACCACCGAGATCTACAC	CCAACAGA	ACACTCTTTCCCTACACGACGCTCTTCCGATCT
oCHID	Sequence	altID	Description	P7	i7 index	Read2 sequencing
oCH423	CAAGCAGAAGACGGCATACGAGATCCGCGGTTGTGACTGGAGTTCAGACGTGTGCTCTTCCGATC	oC12aLib-Round2-R-UDI0001	UDI0001	CAAGCAGAAGACGGCATACGAGAT	CCGCGGTT	GTGACTGGAGTTCAGACGTGTGCTCTTCCGATC
oCH426	CAAGCAGAAGACGGCATACGAGATTTATAACCGTGACTGGAGTTCAGACGTGTGCTCTTCCGATC	oC12aLib-Round2-R-UDI0002	UDI0002	CAAGCAGAAGACGGCATACGAGAT	TTATAACC	GTGACTGGAGTTCAGACGTGTGCTCTTCCGATC
oCH427	CAAGCAGAAGACGGCATACGAGATGGACTTGGGTGACTGGAGTTCAGACGTGTGCTCTTCCGATC	oC12aLib-Round2-R-UDI0003	UDI0003	CAAGCAGAAGACGGCATACGAGAT	GGACTTGG	GTGACTGGAGTTCAGACGTGTGCTCTTCCGATC
oCH428	CAAGCAGAAGACGGCATACGAGATAAGTCCAAGTGACTGGAGTTCAGACGTGTGCTCTTCCGATC	oC12aLib-Round2-R-UDI0004	UDI0004	CAAGCAGAAGACGGCATACGAGAT	AAGTCCAA	GTGACTGGAGTTCAGACGTGTGCTCTTCCGATC
oCH429	CAAGCAGAAGACGGCATACGAGATATCCACTGGTGACTGGAGTTCAGACGTGTGCTCTTCCGATC	oC12aLib-Round2-R-UDI0005	UDI0005	CAAGCAGAAGACGGCATACGAGAT	ATCCACTG	GTGACTGGAGTTCAGACGTGTGCTCTTCCGATC
oCH430	CAAGCAGAAGACGGCATACGAGATGCTTGTCAGTGACTGGAGTTCAGACGTGTGCTCTTCCGATC	oC12aLib-Round2-R-UDI0006	UDI0006	CAAGCAGAAGACGGCATACGAGAT	GCTTGTCA	GTGACTGGAGTTCAGACGTGTGCTCTTCCGATC
oCH431	CAAGCAGAAGACGGCATACGAGATCAAGCTAGGTGACTGGAGTTCAGACGTGTGCTCTTCCGATC	oC12aLib-Round2-R-UDI0007	UDI0007	CAAGCAGAAGACGGCATACGAGAT	CAAGCTAG	GTGACTGGAGTTCAGACGTGTGCTCTTCCGATC
oCH432	CAAGCAGAAGACGGCATACGAGATTGGATCGAGTGACTGGAGTTCAGACGTGTGCTCTTCCGATC	oC12aLib-Round2-R-UDI0008	UDI0008	CAAGCAGAAGACGGCATACGAGAT	TGGATCGA	GTGACTGGAGTTCAGACGTGTGCTCTTCCGATC
oCH433	CAAGCAGAAGACGGCATACGAGATAGTTCAGGGTGACTGGAGTTCAGACGTGTGCTCTTCCGATC	oC12aLib-Round2-R-UDI0009	UDI0009	CAAGCAGAAGACGGCATACGAGAT	AGTTCAGG	GTGACTGGAGTTCAGACGTGTGCTCTTCCGATC
Summary of Round 2 primers
Round 2 F primer	Round 2 R primer	Description	i7 index	i5 index
oCH414	oCH423	UDI0001	CCGCGGTT	AGCGCTAG
oCH434	oCH426	UDI0002	TTATAACC	GATATCGA
oCH435	oCH427	UDI0003	GGACTTGG	CGCAGACG
oCH436	oCH428	UDI0004	AAGTCCAA	TATGAGTA
oCH437	oCH429	UDI0005	ATCCACTG	AGGTGCGT
oCH438	oCH430	UDI0006	GCTTGTCA	GAACATAC
oCH439	oCH431	UDI0007	CAAGCTAG	ACATAGCG
oCH440	oCH432	UDI0008	TGGATCGA	GTGCGATA
oCH441	oCH433	UDI0009	AGTTCAGG	CCAACAGA
