## Supplementary material for "Higher-order combinatorial chromatin perturbations by engineered CRISPR-Cas12a for functional genomics": SupplementalTable1_spacers.xlsx

### Sheet: Sheet1
Locus	Name	Sequence
CDK1	CDK1e5.1	AGTCTCTGTGAAGAACTCTTCTA
NT	NT-3	ATTAACTGATGCGTAAGGAGATC
FOLH1	FOLH1-1	GCTCCAGACCTGGGGTCCAGTTT
CD55	CD55-4	ACTGGTATTGCGGAGCCACGAGG
CD55	CD55-5	CTGCAACTCGCTCCGGCCGCTGG
CD81	CD81-1	GGCGCGACCCCCAGGAAGGTCTC
CD151	CD151-3	CGGGAGGCCGCACCCACCGCCTG
CLTA	CLTA-4	GGCTCTGCAACACCGCCTAGACC
CLTA	CLTA-5	CCCGTCTCCCTCCTGGCGCTTGT
CLTA	CLTA-6	TCTCACCGTTGGTGTCCGTGCCG
B2M	B2M-1	ATATAAGTGGAGGCGTCGCGCTG
B2M	B2M-2	TGGCCTGGAGGCTATCCAGCGTG
B2M	B2M-3	AGGAATGCCCGCCAGCGCGACGC
HBG	HBG-1	ACAGAGGAGGACAAGGCTACTAT
HBG	HBG-2	TCCTCCAGCATCTTCCACATTCA
HBG	HBG-3	TTCTTCATCCCTAGCCAGCCGCC
HS2	HS2-1	CTTAGAAGGTTACACAGAACCAG
HS2	HS2-2	TGTGTAACCTTCTAAGCAAACCT
HS2	HS2-3	AGGTGGAGTTTTAGTCAGGTGGT
KIT	KIT-1	CCGCGCTCGCTGCACTTGGGCGA
KIT	KIT-2	TCTGCGTTCTGCTCCTACTGCTT
KIT	KIT-3	AGCTCTCGCCCAAGTGCAGCGAG
